# Iron transport pathways in the human malaria parasite *Plasmodium falciparum* revealed by RNA-sequencing

**DOI:** 10.1101/2024.04.18.590068

**Authors:** Juliane Wunderlich, Vadim Kotov, Lasse Votborg-Novél, Christina Ntalla, Maria Geffken, Sven Peine, Silvia Portugal, Jan Strauss

## Abstract

Host iron deficiency is protective against severe malaria as the human malaria parasite *Plasmodium falciparum* depends on bioavailable iron from its host to proliferate. The essential pathways of iron acquisition, storage, export, and detoxification in the parasite differ from those in humans, as orthologs of the mammalian transferrin receptor, ferritin, or ferroportin, and a functional heme oxygenase are absent in *P. falciparum*. Thus, the proteins involved in these processes may be excellent targets for therapeutic development, yet remain largely unknown. Here, we show that parasites cultured in erythrocytes from an iron-deficient donor displayed significantly reduced growth rates compared to those grown in red blood cells from healthy controls. Sequencing of parasite RNA revealed diminished expression of genes involved in overall metabolism, hemoglobin digestion, and metabolite transport under low-iron versus control conditions. Supplementation with hepcidin, a specific ferroportin inhibitor, resulted in increased labile iron levels in erythrocytes, enhanced parasite replication, and transcriptional upregulation of genes responsible for merozoite motility and host cell invasion. Through endogenous GFP tagging of differentially expressed putative transporter genes followed by confocal live-cell imaging, proliferation assays with knockout and knockdown lines, and protein structure predictions, we identified six proteins that are likely required for ferrous iron transport in *P. falciparum*. Of these, we localized *Pf*VIT and *Pf*ZIPCO to cytoplasmic vesicles, *Pf*MRS3 to the mitochondrion, and the novel putative iron transporter *Pf*E140 to the plasma membrane for the first time in *P. falciparum*. *Pf*NRAMP/*Pf*DMT1 and *Pf*CRT were previously reported to efflux Fe^2+^ from the digestive vacuole. Our data support a new model for parasite iron homeostasis, in which *Pf*E140 is involved in iron uptake across the plasma membrane, *Pf*MRS3 ensures non-redundant Fe^2+^ supply to the mitochondrion as the main site of iron utilization, *Pf*VIT transports excess iron into cytoplasmic vesicles, and *Pf*ZIPCO exports Fe^2+^ from these organelles in case of iron scarcity. These results provide new insights into the parasite’s response to differential iron availability in its environment and into the mechanisms of iron transport in *P. falciparum* as promising candidate targets for future antimalarial drugs.
