## Supplementary Table S3 for "Iron transport pathways in the human malaria parasite *Plasmodium falciparum* revealed by RNA-sequencing"

### Sheet: Sheet1
Table S3: Oligonucleotides (A) and plasmids (B) used in this study.
A
Primer name	Sequence*	Purpose
MRS3 GFP NotI fwd	aaaagcggccgcTAACTGGTGCTTTGGAGAAGC	Cloning GFP tag
MRS3 GFP AvrII rev	aaaacctaggCGTTGTGTTAAAATTTATTTTAAAAAATCTCTTC	Cloning GFP tag
VIT GFP NotI fwd	aaaagcggccgcTAAGGAAATTGAAAATTGCCCATCTG	Cloning GFP tag
VIT GFP AvrII rev	aaaacctaggTTCGGAAATGTTATTTTTAAGTACAACTCC	Cloning GFP tag
VIT KO NotI fwd	aaaagcggccgcTAAGTTAGTAAAAAAACGATAGAAGCTAG	Cloning TGD
VIT KO AvrII rev	aaaacctaggAGCATCTTCACTATCAAATTTATACTTATTC	Cloning TGD
ZIPCO GFP NotI fwd	aaaagcggccgcTAAgGCTTACTTATGGGAAGTCTAAAAG	Cloning GFP tag
ZIPCO GFP AvrII rev	aaaacctaggTATTATATTATTACTTTCAAAAGAATTAAATAATATCATC	Cloning GFP tag
ZIPCO KO NotI fwd	aaaagcggccgcTAATGGTTATCAACATTTCTAGCCTTAC	Cloning TGD
ZIPCO KO AvrII rev	aaaacctaggTTGATTGTTTGAATTTTCACATGC	Cloning TGD
0104100 GFP NotI fwd	aaaagcggccgcTAAATATGGATTGTTATAATGAAACGAG	Cloning GFP tag
0104100 GFP AvrII rev	aaaacctaggTGATGGTTTAATATTATAATAGAACCACAAG	Cloning GFP tag
M13r	CAGGAAACAGCTATGAC	Sequencing
GFP-272-antisense	CCTTCGGGCATGGCACTC	Integration check PCR
pA55_sense	GGAATTGTGAGCGGATAACAATTTCACACAGG	Integration check PCR
MRS3 up HR fwd3	GAAAAATGATTCATCAGAATTTTACCTAATATCAAAC	Integration check PCR
MRS3 down HR rev	GTTCATGTATAATTTAAAACGGAGATGTAC	Integration check PCR
VIT GFP up HR fwd	GAATATACTAGTTCAACGGCACAGAG	Integration check PCR
VIT KO up HR fwd	GAGAATATATTTCACGTGAAATATATATATGAAATATAATAATTGTG	Integration check PCR
VIT KO down HR rev	CTTTTTTTCTTTTTTTTAAATTCCTTCATATTATTATTACTTCAC	Integration check PCR
ZIPCO GFP up HR fwd	TTTTTAGTTATCATTTATAAATAACAACATATATGTTATATG	Integration check PCR
ZIPCO KO up HR fwd	GCTTTTGATAATATTTTTTTTGTTTTTTTTCTTTTGTAAG	Integration check PCR
ZIPCO down HR rev2	TCCGAATTTTTGAAATTATAATGTATAAATAGATAAGGAC	Integration check PCR
0104100 up HR fwd2	CGCTAAAATTAATTCTTTCGATACAGGAC	Integration check PCR
0104100 down HR rev	CTGACTAGCCATAACTGAACAAGTTTATC	Integration check PCR
* Annealing bases are shown in uppercase and overhangs in lowercase letters. Restriction sites are highlighted in green and stop codons in red.
B
Plasmid name	Reference
pSLI-PfMRS3-GFP	this study
pSLI-PfMRS3-GFP-glmS	this study
pSLI-PfVIT-GFP	this study
pSLI-PfVIT-TGD-GFP	this study
pSLI-PfZIPCO-GFP	this study
pSLI-PfZIPCO-TGD-GFP	this study
pSLI-PfE140-GFP	this study
pSLI-PfE140-GFP-glmS	this study
pARL-PfACP(1-60)-mCherry	Birnbaum et al. 2020
